# Impact of diet on jejunal microbiota composition during broiler development with special focus on *Enterococcus hirae* and *Enterococcus faecium*

**DOI:** 10.1101/2023.04.05.532946

**Authors:** Paul B. Stege, Dirkjan Schokker, Frank Harders, Soumya K. Kar, Norbert Stockhofe, Vera Perricone, Johanna M. J. Rebel, Ingrid C. de Jong, Alex Bossers

## Abstract

Modern broiler breeds allow for high feed efficiency and rapid growth, but come at a cost of increased susceptibility to pathogens and disease. Broiler growth rate, feed efficiency, and health are furthermore affected by the composition of the gut microbiota, which in turn is influenced by diet composition. In this study we therefore assessed how diet composition alters the broiler jejunal gut microbiota. A total of 96 broiler chickens were divided into four diet groups: control, coated butyrate supplementation, medium chain fatty acid supplementation, or a high-fibre low-protein content. Diet groups were sub-divided into age groups (4, 12 and 33 days of age) resulting in groups of 8 broilers per diet per age. The jejunum content jejunum was used for metagenomic shotgun sequencing to determine the microbiota composition on species level. Among all diet groups, a total of 104 differential abundant bacterial species were detected. Most notably were the changes in the jejunal microbiota induced by butyrate supplementation when compared to the control diet, resulting in the reduced relative abundance of mainly *Enterococcus faecium* and the opportunistic pathogen *Enterococcus hirae* in broilers 4 days post-hatch. At this early stage of development, the immune system is still immature thereby highlighting the importance to study the relation of diet and the jejunal microbiota. Future studies should furthermore elucidate how diet can be used to promote a beneficial microbiota in the early stages of broiler development.
