## Supplementary material for "Impact of diet on jejunal microbiota composition during broiler development with special focus on *Enterococcus hirae* and *Enterococcus faecium*": Table_s1-9 - Differentially abundant species

### Sheet: 4days-BUT
table s1: Differentially abundance analysis 4 days post-hatch butyrate diet versus control diet
Species	diet1	diet2	padj	l2fc	se	median_abund_diet1	se_abund_diet1	median_abund_diet2	se_abund_diet2	struc_zero_diet1	struc_zero_diet2
Enterococcus hirae	CON	BUT	2.73667e-08	-2.9	0.4	20.5422	4.8138	4.1737	7.7467	FALSE	FALSE
Enterococcus faecium	CON	BUT	9.94966e-05	-1.8	0.4	1.8627	6.7863	1.17	1.1362	FALSE	FALSE
Enterococcus durans	CON	BUT	0.0477258	-2.6	0.7	0.1079	0.0441	0.0382	0.0642	FALSE	FALSE
Erysipelatoclostridium ramosum	CON	BUT	0.0146445	-2.4	0.6	0.0599	0.1621	0.0249	0.0153	FALSE	FALSE
Enterococcus avium	CON	BUT	0.00576683	-1.8	0.4	0.0443	0.0116	0.016	0.0167	FALSE	FALSE
Lacrimispora saccharolytica	CON	BUT	0.000554407	-1.5	0.3	0.0293	0.0105	0.0105	0.02	FALSE	FALSE
Massilistercora timonensis	CON	BUT	3.34684e-06	-1.5	0.3	0.0268	0.0117	0.0103	0.0208	FALSE	FALSE
Lachnoclostridium phocaeense	CON	BUT	1.75416e-07	-1.4	0.2	0.0256	0.0167	0.0083	0.0226	FALSE	FALSE
Weissella paramesenteroides	CON	BUT	9.42462e-05	-5.1	1	0.0136	0.3214	0.0002	0.011	FALSE	FALSE
Enterococcus mundtii	CON	BUT	1.14545e-05	-2.2	0.4	0.0086	0.0043	0.0027	0.013	FALSE	FALSE
Lachnoclostridium [Clostridium] scindens	CON	BUT	2.30164e-11	-1.4	0.2	0.0073	0.0028	0.0024	0.0093	FALSE	FALSE
Erysipelatoclostridium [Clostridium] innocuum	CON	BUT	0.0326503	-1.6	0.4	0.0076	0.0029	0.002	0.0036	FALSE	FALSE
Meiothermus silvanus	CON	BUT	0.00071037	1.6	0.4	0.0014	0.0004	0.0082	0.0229	FALSE	FALSE
Blautia producta	CON	BUT	5.79914e-06	-1.5	0.3	0.0061	0.0017	0.0014	0.0102	FALSE	FALSE
Lactobacillus helveticus	CON	BUT	0.000119882	-2.3	0.5	0.0064	0.2509	0.0008	0.0049	FALSE	FALSE
Levilactobacillus brevis	CON	BUT	2.53135e-09	-2.2	0.3	0.0056	0.0019	0.0015	0.0008	FALSE	FALSE
Christensenella sp. Marseille-P3954	CON	BUT	5.41767e-07	-1.6	0.3	0.0033	0.001	0.0009	0.0031	FALSE	FALSE
Enterococcus thailandicus	CON	BUT	2.21243e-06	-2.1	0.4	0.0024	0.0014	0.0015	0.0005	FALSE	FALSE
Faecalibacterium prausnitzii	CON	BUT	0.001105	-1.3	0.3	0.0028	0.0008	0.001	0.0028	FALSE	FALSE
Blautia hansenii	CON	BUT	0.0151593	-1.7	0.4	0.0027	0.0013	0.0007	0.0028	FALSE	FALSE
Bacillus oleronius	CON	BUT	5.25481e-12	-2	0.3	0.0022	0.0013	0.0007	0.0019	FALSE	FALSE
Ligilactobacillus agilis	CON	BUT	0.0143061	-2.4	0.6	0.0023	0.0033	0.0005	0.0016	FALSE	FALSE
Roseburia intestinalis	CON	BUT	1.66328e-06	-1.5	0.3	0.0016	0.0027	0.0011	0.0021	FALSE	FALSE
Mediterraneibacter [Ruminococcus] gnavus	CON	BUT	0.00279403	-1.4	0.3	0.0017	0.0013	0.0009	0.0037	FALSE	FALSE
Lactococcus lactis	CON	BUT	1.44636e-07	-1.2	0.2	0.002	0.0004	0.0004	0.0011	FALSE	FALSE
Lactobacillus acidophilus	CON	BUT	0.0180012	-2.8	0.7	0.002	0.003	0.0002	0.0038	FALSE	FALSE
Faecalitalea cylindroides	CON	BUT	5.73628e-05	-1.3	0.3	0.0015	0.0005	0.0007	0.0012	FALSE	FALSE
Blautia obeum	CON	BUT	0.00450846	-1.2	0.3	0.0009	0.0004	0.0004	0.0013	FALSE	FALSE
Coprococcus comes	CON	BUT	0.0219259	-1.1	0.3	0.0009	0.0004	0.0004	0.0009	FALSE	FALSE
Priestia flexa	CON	BUT	0.000251071	1.4	0.3	0.0001	0	0.0009	0.0013	FALSE	FALSE
Lactobacillus acetotolerans	CON	BUT	8.72394e-05	-1.5	0.3	0.0005	0.0025	0.0004	0.0001	FALSE	FALSE
Blautia sp. SC05B48	CON	BUT	7.62648e-05	-1.2	0.2	0.0007	0.0002	0.0002	0.0008	FALSE	FALSE
Coprococcus catus	CON	BUT	0.000429596	-1.5	0.3	0.0006	0.0003	0.0001	0.0003	FALSE	FALSE
Companilactobacillus paralimentarius	CON	BUT	7.36499e-40	-2.6	0.2	0.0005	0.0004	0.0001	0.0002	FALSE	FALSE
Coprococcus sp. ART55/1	CON	BUT	0.0006255	-1.3	0.3	0.0003	0.0002	0.0002	0.0005	FALSE	FALSE
Alkalihalobacillus clausii	CON	BUT	7.71975e-05	-1.4	0.3	0.0002	0.0006	0.0002	0.0002	FALSE	FALSE
Staphylococcus aureus	CON	BUT	3.27926e-05	-1	0.2	0.0002	0.0001	0.0002	0.0003	FALSE	FALSE
Anaerostipes hadrus	CON	BUT	0.0495724	-1.3	0.3	0.0003	0.0002	0.0001	0.0002	FALSE	FALSE
Lactobacillus kefiranofaciens	CON	BUT	0.0062079	-2.1	0.5	0.0002	0.0072	0.0001	0.0001	FALSE	FALSE
Anaerobutyricum hallii	CON	BUT	3.00306e-06	-1.5	0.3	0.0002	0.0005	0.0001	0.0005	FALSE	FALSE
Ruminococcus bicirculans	CON	BUT	0.0313014	-1.3	0.4	0.0002	0.0001	0	0	FALSE	FALSE
Jeotgalibaca arthritidis	CON	BUT	3.25688e-14	-1.9	0.2	0.0001	0	0	0	FALSE	FALSE
Limosilactobacillus pontis	CON	BUT	0.00461282	-1.1	0.3	0	0.0007	0	0.0002	FALSE	FALSE

### Sheet: 4days-MCFA
table s2: Differentially abundance analysis 4 days post-hatch MCFA diet versus control diet
Species	diet1	diet2	padj	l2fc	se	median_abund_diet1	se_abund_diet1	median_abund_diet2	se_abund_diet2	struc_zero_diet1	struc_zero_diet2
Pediococcus pentosaceus	CON	MCFA	0.000133131	-1.6	0.3	0.1125	0.0332	0.0401	0.0178	FALSE	FALSE
Weissella paramesenteroides	CON	MCFA	7.77473e-07	-4.8	0.8	0.0136	0.3214	0.0003	0.0002	FALSE	FALSE
Priestia flexa	CON	MCFA	6.64898e-22	2.4	0.2	0.0001	0	0.0017	0.0006	FALSE	FALSE
Cutibacterium acnes	CON	MCFA	0.0152126	-1.4	0.3	0.0014	0.0003	0.0003	0.0002	FALSE	FALSE
Klebsiella pneumoniae	CON	MCFA	0.0130561	-1.3	0.3	0.0003	0.0002	0.0001	0.0001	FALSE	FALSE
Collinsella aerofaciens	CON	MCFA	2.46463e-06	0.7	0.1	0	0	0	0	FALSE	FALSE

### Sheet: 4days-HFLP
table s3: Differentially abundance analysis 4 days post-hatch HFLP diet versus control diet
Species	diet1	diet2	padj	l2fc	se	median_abund_diet1	se_abund_diet1	median_abund_diet2	se_abund_diet2	struc_zero_diet1	struc_zero_diet2
Pediococcus pentosaceus	CON	HFLP	0.0329074	-1.3	0.4	0.1125	0.0332	0.0429	0.0089	FALSE	FALSE
Weissella paramesenteroides	CON	HFLP	1.48559e-05	-5.1	0.9	0.0136	0.3214	0.0001	0.0007	FALSE	FALSE
Levilactobacillus brevis	CON	HFLP	2.67139e-10	-2.3	0.3	0.0056	0.0019	0.0006	0.0001	FALSE	FALSE
Klebsiella pneumoniae	CON	HFLP	4.704e-07	2.4	0.4	0.0003	0.0002	0.004	0.0029	FALSE	FALSE
Bacillus oleronius	CON	HFLP	8.87652e-19	-2.7	0.3	0.0022	0.0013	0.0002	0.0001	FALSE	FALSE
Companilactobacillus paralimentarius	CON	HFLP	8.11422e-52	-2.7	0.2	0.0005	0.0004	0	0	FALSE	FALSE
Romboutsia ilealis	CON	HFLP	0.0020087	-1	0.2	0.0002	0.0009	0.0001	0.0002	FALSE	FALSE

### Sheet: 12days-BUT
table s4: Differentially abundance analysis 12 days post-hatch butyrate diet versus control diet
Species	diet1	diet2	padj	l2fc	se	median_abund_diet1	se_abund_diet1	median_abund_diet2	se_abund_diet2	struc_zero_diet1	struc_zero_diet2
Levilactobacillus brevis	CON	BUT	2.81675e-15	-2.1	0.2	0.0117	0.0038	0.0011	0.0001	FALSE	FALSE
Bacillus oleronius	CON	BUT	0.000746654	-1.5	0.3	0.0077	0.0637	0.0028	0.0005	FALSE	FALSE
Lactiplantibacillus plantarum	CON	BUT	1.06386e-12	-1.6	0.2	0.0068	0.0019	0.0009	0.0002	FALSE	FALSE
Staphylococcus equorum	CON	BUT	0.0427221	1.2	0.3	0.0009	0.0023	0.0036	0.0051	FALSE	FALSE
Priestia flexa	CON	BUT	1.71828e-10	2.1	0.3	0.0003	0.0002	0.0024	0.0032	FALSE	FALSE
Lachnoclostridium [Clostridium] scindens	CON	BUT	0.00275165	0.8	0.2	0.001	0.0004	0.0013	0.0006	FALSE	FALSE
Clostridioides difficile	CON	BUT	0.0170053	0.7	0.2	0.0007	0.0011	0.0015	0.0003	FALSE	FALSE
Companilactobacillus paralimentarius	CON	BUT	8.0042e-10	-2.1	0.3	0.0018	0.0004	0.0001	0	FALSE	FALSE
Jeotgalibaca ciconiae	CON	BUT	1.31598e-06	2.1	0.4	0.0004	0.0058	0.0014	0.0137	FALSE	FALSE
Clostridium perfringens	CON	BUT	0.00159118	0.9	0.2	0.0006	0.0003	0.0012	0.0002	FALSE	FALSE
Staphylococcus aureus	CON	BUT	0.0305964	1	0.3	0.0005	0.0006	0.0009	0.001	FALSE	FALSE
Klebsiella pneumoniae	CON	BUT	6.61784e-06	-1.3	0.2	0.0005	0.0002	0.0001	0	FALSE	FALSE
Mediterraneibacter [Ruminococcus] torques	CON	BUT	0.0186516	0.6	0.2	0.0002	0.0001	0.0002	0.0001	FALSE	FALSE
Roseburia intestinalis	CON	BUT	3.75077e-06	0.7	0.1	0.0002	0.0001	0.0002	0.0001	FALSE	FALSE
Coprococcus comes	CON	BUT	0.00719717	0.7	0.2	0.0001	0	0.0001	0	FALSE	FALSE
Proteus mirabilis	CON	BUT	0.00630668	1	0.2	0.0001	0.0002	0.0001	0.0001	FALSE	FALSE
Staphylococcus haemolyticus	CON	BUT	0.00202818	0.7	0.2	0	0	0	0	FALSE	FALSE

### Sheet: 12days-MCFA
table s5: Differentially abundance analysis 12 days post-hatch MCFA diet versus control diet
Species	diet1	diet2	padj	l2fc	se	median_abund_diet1	se_abund_diet1	median_abund_diet2	se_abund_diet2	struc_zero_diet1	struc_zero_diet2
Weissella confusa	CON	MCFA	0.00256682	0.8	0.2	0.0029	0.0011	0.0049	0.0028	FALSE	FALSE
Priestia flexa	CON	MCFA	1.8685e-50	2.6	0.2	0.0003	0.0002	0.0041	0.005	FALSE	FALSE
Corynebacterium variabile	CON	MCFA	6.50036e-05	-1	0.2	0.0003	0.0001	0.0001	0.0001	FALSE	FALSE

### Sheet: 12days-HFLP
table s6: Differentially abundance analysis 12 days post-hatch HFLP diet versus control diet
Species	diet1	diet2	padj	l2fc	se	median_abund_diet1	se_abund_diet1	median_abund_diet2	se_abund_diet2	struc_zero_diet1	struc_zero_diet2
Staphylococcus pseudoxylosus	CON	HFLP	6.87777e-18	1.7	0.2	0.067	0.0578	0.7151	0.129	FALSE	FALSE
Weissella paramesenteroides	CON	HFLP	2.43547e-10	-3.6	0.5	0.0437	0.0441	0.0004	0.0022	FALSE	FALSE
Corynebacterium ammoniagenes	CON	HFLP	0.000299781	2.1	0.4	0.0038	0.0046	0.026	0.1009	FALSE	FALSE
Arthrobacter sp. YC-RL1	CON	HFLP	1.79366e-05	4.2	0.8	0.0001	0.0042	0.018	0.1935	FALSE	FALSE
Limosilactobacillus mucosae	CON	HFLP	6.13432e-05	-2.2	0.4	0.0152	0.0168	0.0001	0.0064	FALSE	FALSE
Levilactobacillus brevis	CON	HFLP	5.03944e-08	-2.3	0.4	0.0117	0.0038	0.0014	0.0003	FALSE	FALSE
Bacillus circulans	CON	HFLP	6.01825e-09	-1.3	0.2	0.0088	0.0061	0.0018	0.0028	FALSE	FALSE
Lactococcus lactis	CON	HFLP	1.13561e-12	2	0.3	0.001	0.0003	0.0075	0.0011	FALSE	FALSE
Bacillus oleronius	CON	HFLP	0.0368551	-2.3	0.6	0.0077	0.0637	0.0006	0.001	FALSE	FALSE
Lactiplantibacillus plantarum	CON	HFLP	0.000314076	-1.5	0.3	0.0068	0.0019	0.0014	0.0008	FALSE	FALSE
Klebsiella pneumoniae	CON	HFLP	2.63156e-12	2.6	0.3	0.0005	0.0002	0.0074	0.0022	FALSE	FALSE
Staphylococcus equorum	CON	HFLP	1.27093e-05	1.3	0.2	0.0009	0.0023	0.0056	0.003	FALSE	FALSE
Gordonibacter pamelaeae	CON	HFLP	0.0280342	1.5	0.4	0.0012	0.0005	0.0052	0.0099	FALSE	FALSE
Ligilactobacillus salivarius	CON	HFLP	0.00082453	-1.5	0.3	0.0046	0.0046	0.0002	0.0017	FALSE	FALSE
Cutibacterium acnes	CON	HFLP	1.53873e-06	1.5	0.3	0.0008	0.0005	0.0036	0.0015	FALSE	FALSE
Lachnoclostridium [Clostridium] scindens	CON	HFLP	0.0195194	0.9	0.2	0.001	0.0004	0.0022	0.008	FALSE	FALSE
Corynebacterium xerosis	CON	HFLP	0.0132086	1.4	0.3	0.0005	0.0025	0.0027	0.0009	FALSE	FALSE
Staphylococcus aureus	CON	HFLP	4.81759e-05	1.1	0.2	0.0005	0.0006	0.0023	0.0015	FALSE	FALSE
Clostridioides difficile	CON	HFLP	0.0085596	0.9	0.2	0.0007	0.0011	0.002	0.006	FALSE	FALSE
Companilactobacillus paralimentarius	CON	HFLP	1.35173e-05	-2.4	0.4	0.0018	0.0004	0.0001	0.0003	FALSE	FALSE
Alkalihalobacillus clausii	CON	HFLP	0.00613629	-1.6	0.4	0.0016	0.0068	0.0003	0.0001	FALSE	FALSE
Staphylococcus nepalensis	CON	HFLP	2.72435e-19	1.4	0.1	0.0002	0.0002	0.0015	0.0004	FALSE	FALSE
Mediterraneibacter [Ruminococcus] gnavus	CON	HFLP	0.000947762	1.4	0.3	0.0004	0.0001	0.0009	0.002	FALSE	FALSE
Latilactobacillus curvatus	CON	HFLP	2.21798e-05	1.4	0.3	0.0003	0.0001	0.0009	0.0003	FALSE	FALSE
Blautia hansenii	CON	HFLP	0.000326882	1.4	0.3	0.0003	0.0001	0.0007	0.0017	FALSE	FALSE
Brachybacterium faecium	CON	HFLP	0.0166266	1.8	0.4	0.0002	0.0004	0.0008	0.0027	FALSE	FALSE
Jeotgalibaca porci	CON	HFLP	0.000780121	1.4	0.3	0.0001	0.0005	0.0006	0.0015	FALSE	FALSE
Jeotgalicoccus [Micrococcus] candicans	CON	HFLP	3.20293e-06	3.4	0.6	0	0	0.0005	0.0095	FALSE	FALSE
Brachybacterium sp. P6-10-X1	CON	HFLP	0.0110402	1.8	0.5	0.0001	0.0001	0.0004	0.0011	FALSE	FALSE
Jeotgalicoccus saudimassiliensis	CON	HFLP	1.22379e-10	2.8	0.4	0	0	0.0002	0.0003	FALSE	FALSE
Streptococcus gallolyticus	CON	HFLP	0.00408583	1.6	0.4	0	0	0.0001	0.0001	FALSE	FALSE

### Sheet: 33days-BUT
table s7: Differentially abundance analysis 33 days post-hatch butyrate diet versus control diet
Species	diet1	diet2	padj	l2fc	se	median_abund_diet1	se_abund_diet1	median_abund_diet2	se_abund_diet2	struc_zero_diet1	struc_zero_diet2
Limosilactobacillus vaginalis	CON	BUT	0.00314539	-2.5	0.6	0.7156	3.6336	0.4214	0.326	FALSE	FALSE
Corynebacterium casei	CON	BUT	0.0259547	1.1	0.3	0.0124	0.063	0.2608	0.4501	FALSE	FALSE
Lactobacillus amylovorus	CON	BUT	0.0152646	-2.2	0.6	0.1106	1.1029	0.0692	0.0244	FALSE	FALSE
Lactobacillus helveticus	CON	BUT	0.00280979	-2.3	0.5	0.0831	1.8127	0.0495	0.0463	FALSE	FALSE
Jeotgalicoccus [Micrococcus] candicans	CON	BUT	0.0112905	1.5	0.4	0.001	0.0056	0.0313	0.0745	FALSE	FALSE
Lactobacillus delbrueckii	CON	BUT	0.0203806	-2.1	0.5	0.0094	0.0097	0.0059	0.0011	FALSE	FALSE
Pediococcus acidilactici	CON	BUT	0.0194355	-1.2	0.3	0.004	0.0569	0.0109	0.0061	FALSE	FALSE
Proteus mirabilis	CON	BUT	0.00811284	-2.7	0.7	0.0087	0.0041	0.0006	0.0015	FALSE	FALSE
Dietzia sp. oral taxon 368	CON	BUT	0.0205778	1.3	0.3	0.0001	0.0008	0.0064	0.0121	FALSE	FALSE
Leucobacter muris	CON	BUT	0.000167841	1.1	0.2	0.0001	0.0005	0.0062	0.0141	FALSE	FALSE
Limosilactobacillus frumenti	CON	BUT	0.00390834	-2.2	0.5	0.0028	0.0027	0.0024	0.0011	FALSE	FALSE
Lactobacillus ultunensis	CON	BUT	0.00672671	-2.3	0.6	0.0034	0.0851	0.0016	0.0025	FALSE	FALSE
Dietzia psychralcaliphila	CON	BUT	0.00879319	1.6	0.4	0.0001	0.0005	0.0037	0.01	FALSE	FALSE
Lactococcus lactis	CON	BUT	0.000484631	-1.1	0.2	0.0009	0.0078	0.0019	0.0018	FALSE	FALSE
Weissella cibaria	CON	BUT	5.88242e-05	-1.2	0.2	0.0008	0.0062	0.0015	0.0011	FALSE	FALSE
Latilactobacillus curvatus	CON	BUT	4.25153e-06	-1.5	0.3	0.0003	0.0037	0.0007	0.0003	FALSE	FALSE
Weissella confusa	CON	BUT	1.42815e-11	-1.4	0.2	0.0002	0.0031	0.0007	0.0002	FALSE	FALSE
Klebsiella pneumoniae	CON	BUT	7.04066e-10	-2	0.3	0.0003	0.015	0.0004	0.0002	FALSE	FALSE

### Sheet: 33days-MCFA
table s8: Differentially abundance analysis 33 days post-hatch MCFA diet versus control diet
Species	diet1	diet2	padj	l2fc	se	median_abund_diet1	se_abund_diet1	median_abund_diet2	se_abund_diet2	struc_zero_diet1	struc_zero_diet2
Corynebacterium stationis	CON	MCFA	1.62657e-15	2.3	0.3	0.0622	0.4013	1.6716	0.8878	FALSE	FALSE
Corynebacterium casei	CON	MCFA	0.00113545	1.8	0.4	0.0124	0.063	0.1649	0.1355	FALSE	FALSE
Corynebacterium glutamicum	CON	MCFA	0.000427062	1.4	0.3	0.0231	0.0745	0.1261	0.0966	FALSE	FALSE
Aerococcus urinaeequi	CON	MCFA	3.98979e-05	1.6	0.3	0.0054	0.0276	0.0397	0.0266	FALSE	FALSE
Corynebacterium ammoniagenes	CON	MCFA	5.20199e-17	2.2	0.2	0.0013	0.0056	0.0189	0.01	FALSE	FALSE
Jeotgalicoccus [Micrococcus] candicans	CON	MCFA	1.89824e-12	2.3	0.3	0.001	0.0056	0.0173	0.0127	FALSE	FALSE
Corynebacterium deserti	CON	MCFA	2.13966e-06	1.8	0.3	0.0006	0.0046	0.0123	0.0028	FALSE	FALSE
Jeotgalibaca ciconiae	CON	MCFA	0.00063711	1.7	0.4	0.0011	0.0061	0.0087	0.0093	FALSE	FALSE
Mammaliicoccus lentus	CON	MCFA	2.30722e-05	2.1	0.4	0.0003	0.0056	0.0081	0.0082	FALSE	FALSE
Brevibacterium linens	CON	MCFA	2.74892e-11	2.9	0.4	0.0002	0.0009	0.0076	0.0043	FALSE	FALSE
Corynebacterium sp. L2-79-05	CON	MCFA	1.85234e-12	2.2	0.3	0.0002	0.0008	0.0045	0.0016	FALSE	FALSE
Brachybacterium faecium	CON	MCFA	1.33584e-08	3	0.5	0.0001	0.001	0.0038	0.0055	FALSE	FALSE
Dietzia sp. oral taxon 368	CON	MCFA	8.94245e-20	2.6	0.3	0.0001	0.0008	0.0037	0.0017	FALSE	FALSE
Corynebacterium callunae	CON	MCFA	0.00509838	1.4	0.3	0.0004	0.0018	0.0031	0.0044	FALSE	FALSE
Brevibacterium sp. YB235	CON	MCFA	1.07322e-10	3.2	0.4	0.0001	0.0005	0.0033	0.0049	FALSE	FALSE
Aerococcus viridans	CON	MCFA	5.16501e-06	1.7	0.3	0.0004	0.0021	0.0029	0.0023	FALSE	FALSE
Dietzia psychralcaliphila	CON	MCFA	4.8803e-19	3.2	0.3	0.0001	0.0005	0.0032	0.0018	FALSE	FALSE
Corynebacterium suranareeae	CON	MCFA	0.00843085	1.3	0.3	0.0007	0.0017	0.0023	0.0034	FALSE	FALSE
Brachybacterium saurashtrense	CON	MCFA	1.03875e-07	3.1	0.5	0	0.0007	0.0028	0.0047	FALSE	FALSE
Corynebacterium crudilactis	CON	MCFA	0.000273687	1.4	0.3	0.0004	0.0013	0.0024	0.001	FALSE	FALSE
Nocardiopsis alba	CON	MCFA	1.26333e-07	2.9	0.5	0.0001	0.0005	0.0025	0.0046	FALSE	FALSE
Leucobacter muris	CON	MCFA	0.0334993	1.7	0.5	0.0001	0.0005	0.0022	0.002	FALSE	FALSE
Brachybacterium avium	CON	MCFA	2.14667e-08	3.1	0.5	0	0.0004	0.0019	0.0023	FALSE	FALSE
Jeotgalicoccus saudimassiliensis	CON	MCFA	1.03151e-08	2	0.3	0.0001	0.0012	0.0016	0.0019	FALSE	FALSE
Brachybacterium ginsengisoli	CON	MCFA	1.22673e-08	3	0.5	0	0.0003	0.0013	0.0022	FALSE	FALSE
Weissella cibaria	CON	MCFA	0.000105834	-0.8	0.2	0.0008	0.0062	0.0004	0.0003	FALSE	FALSE
Bacillus circulans	CON	MCFA	1.93721e-06	-1.7	0.3	0.0009	0.0095	0.0003	0.0001	FALSE	FALSE
Brachybacterium sp. SGAir0954	CON	MCFA	3.29793e-08	2.9	0.5	0	0.0002	0.001	0.0017	FALSE	FALSE
Brachybacterium sp. P6-10-X1	CON	MCFA	2.61926e-05	2.6	0.5	0	0.0005	0.0008	0.0012	FALSE	FALSE
Brachybacterium vulturis	CON	MCFA	6.86009e-06	3.1	0.6	0	0.0002	0.0007	0.0012	FALSE	FALSE
Latilactobacillus curvatus	CON	MCFA	4.25348e-06	-0.9	0.2	0.0003	0.0037	0.0003	0	FALSE	FALSE
Klebsiella pneumoniae	CON	MCFA	5.9331e-10	-1.9	0.3	0.0003	0.015	0.0001	0.0001	FALSE	FALSE
Weissella confusa	CON	MCFA	9.16097e-05	-1	0.2	0.0002	0.0031	0.0001	0.0001	FALSE	FALSE

### Sheet: 33days-HFLP
table s9: Differentially abundance analysis 33 days post-hatch HFLP diet versus control diet
Species	diet1	diet2	padj	l2fc	se	median_abund_diet1	se_abund_diet1	median_abund_diet2	se_abund_diet2	struc_zero_diet1	struc_zero_diet2
Proteus mirabilis	CON	HFLP	4.71535e-09	-3	0.5	0.0087	0.0041	0.0001	0.0002	FALSE	FALSE
Brevibacterium linens	CON	HFLP	0.000112227	2.5	0.5	0.0002	0.0009	0.0082	0.0104	FALSE	FALSE
Lactococcus lactis	CON	HFLP	0.000592137	1.7	0.4	0.0009	0.0078	0.0061	0.0092	FALSE	FALSE
Jeotgalicoccus [Micrococcus] candicans	CON	HFLP	0.0118175	1.9	0.5	0.001	0.0056	0.0059	0.0266	FALSE	FALSE
Brachybacterium faecium	CON	HFLP	0.00111336	2.4	0.5	0.0001	0.001	0.0027	0.0057	FALSE	FALSE
Brevibacterium sp. YB235	CON	HFLP	0.000267626	2.9	0.6	0.0001	0.0005	0.0026	0.0079	FALSE	FALSE
Brachybacterium avium	CON	HFLP	2.57892e-06	2.8	0.5	0	0.0004	0.0025	0.0026	FALSE	FALSE
Brachybacterium saurashtrense	CON	HFLP	2.70603e-05	2.6	0.5	0	0.0007	0.0023	0.0047	FALSE	FALSE
Dietzia sp. oral taxon 368	CON	HFLP	2.30788e-08	1.8	0.3	0.0001	0.0008	0.0013	0.0017	FALSE	FALSE
Dietzia psychralcaliphila	CON	HFLP	8.69411e-11	2.5	0.3	0.0001	0.0005	0.0013	0.0024	FALSE	FALSE
Weissella confusa	CON	HFLP	0.000524424	1.6	0.3	0.0002	0.0031	0.001	0.0023	FALSE	FALSE
Nocardiopsis alba	CON	HFLP	0.00345981	2	0.5	0.0001	0.0005	0.0011	0.004	FALSE	FALSE
Bacillus circulans	CON	HFLP	0.00835342	-1.9	0.5	0.0009	0.0095	0.0003	0.0003	FALSE	FALSE
Arthrobacter sp. YC-RL1	CON	HFLP	1.82129e-05	2.4	0.5	0	0.0005	0.0012	0.002	FALSE	FALSE
Staphylococcus saprophyticus	CON	HFLP	0.00140543	-1.9	0.4	0.0008	0.0209	0.0003	0.0001	FALSE	FALSE
Weissella cibaria	CON	HFLP	0.0122636	-1	0.2	0.0008	0.0062	0.0002	0.0006	FALSE	FALSE
Brachybacterium ginsengisoli	CON	HFLP	8.91111e-06	2.7	0.5	0	0.0003	0.001	0.0027	FALSE	FALSE
Leucobacter muris	CON	HFLP	0.0216675	1.1	0.3	0.0001	0.0005	0.0008	0.0006	FALSE	FALSE
Brachybacterium sp. SGAir0954	CON	HFLP	8.714e-10	2.6	0.4	0	0.0002	0.0007	0.0016	FALSE	FALSE
Brachybacterium sp. P6-10-X1	CON	HFLP	1.12758e-05	2.4	0.4	0	0.0005	0.0007	0.0018	FALSE	FALSE
Bacillus oleronius	CON	HFLP	0.00346188	-2.3	0.5	0.0005	0.0099	0.0001	0.0001	FALSE	FALSE
Brachybacterium vulturis	CON	HFLP	0.000148598	2.9	0.6	0	0.0002	0.0005	0.0016	FALSE	FALSE
Priestia flexa	CON	HFLP	0.0397029	-1.5	0.4	0.0003	0.0025	0.0001	0.0002	FALSE	FALSE
