## Supplementary material for "Impact of diet on jejunal microbiota composition during broiler development with special focus on *Enterococcus hirae* and *Enterococcus faecium*": Table_s10 - control_diet_species_mapping

### Sheet: Sheet1
Table s10 - Mapped reads of samples from control diet per bacterial species per age group
ID	assembly_accession	median reads				median coverage				median depth
		4 days	12 days	33 days		4 days	12 days	33 days		4 days	12 days	33 days
Enterococcus avium strain 352 chromosome	NZ_CP034169.1	0.05±0.07M	0.01±0.01M	0±0M		3.87±1.96%	2.69±5.34%	0±0.9%		1.16±1.97	0.36±0.21	0±0.09
Enterococcus casseliflavus EC20	NC_020995.1	0.03±0.01M	0.03±0.08M	0±0M		35.4±7.33%	32.52±11.12%	0±0%		1.07±0.49	0.84±2.25	0±0
Enterococcus cecorum strain NCTC12421 chromosome 1	NZ_LS483306.1	0.01±0M	0±0M	0±0M		2.12±0.45%	0±0.44%	0±0.34%		0.52±0.22	0±0.13	0±0.22
Enterococcus durans strain BDGP3 chromosome	NZ_CP022930.1	0.02±0.01M	0±0.01M	0±0.02M		3.2±1.34%	0±1.26%	0±1.86%		0.91±0.36	0±0.26	0±0.74
Enterococcus faecalis strain PartL-Efaecalis-RM8376 chromosome	NZ_CP064374.1	0.3±0.33M	0.07±0.17M	0.04±0.04M		88.57±6.06%	70.21±15.21%	52.84±13.04%		12.4±14.58	2.36±6.04	1.75±1.75
Enterococcus faecium strain SRR24 chromosome	NZ_CP038996.1	0.75±0.34M	0.56±0.48M	0±0M		87.92±2.05%	85.37±4.38%	0±4.07%		31.39±15.76	23.17±17.8	0±0.11
Enterococcus gallinarum strain FDAARGOS_163 chromosome	NZ_CP014067.2	0.01±0.01M	0±0.02M	0±0M		9.99±4.55%	0±5.12%	0±0%		0.26±0.18	0±0.55	0±0
Enterococcus hirae strain FDAARGOS_234 chromosome	NZ_CP023011.2	10.02±6.04M	0.95±0.76M	0±0M		90.85±5.33%	90.27±1.04%	0±6.4%		415.69±286.12	37.95±31.17	0±0.16
Enterococcus mundtii strain DSM 4838 chromosome	NZ_CP018061.1	0±0M	0±0M	0±0M		0±0.13%	0±0%	0±0%		0±0.13	0±0	0±0
Enterococcus sp. CR-Ec1 chromosome	NZ_CP025223.1	0.02±0.01M	0±0.05M	0±0M		18.58±8.27%	0±8.5%	0±0%		0.56±0.42	0±1.43	0±0
Enterococcus sp. M190262 chromosome	NZ_CP040461.1	0.04±0.03M	0.04±0.03M	0±0M		62.26±6.21%	56.5±14.72%	0±0%		1.58±1.09	1.32±0.91	0±0
Enterococcus thailandicus strain a523 chromosome	NZ_CP023074.1	0±0M	0±0M	0±0M		0±0.3%	0±0%	0±0%		0±0.2	0±0	0±0
Lactobacillus acetotolerans strain LA749 chromosome	NZ_CP044496.1	0±0M	0±0M	0±0.01M		0±0%	0±0%	0±0.39%		0±0	0±0	0±0.58
Lactobacillus amylovorus GRL1118	NC_017470.1	0.19±0.37M	0.16±0.03M	0.21±0.52M		2.03±13.88%	2.47±1.11%	15.29±2.84%		12.55±21.46	8.78±1.88	13.02±31.92
Lactobacillus crispatus strain DC21.1 chromosome	NZ_CP039266.1	0.27±0.08M	1.41±0.24M	2.7±14.36M		3.72±1.43%	4.95±0.23%	87.14±8.31%		14.82±4.16	73.6±14.22	154.1±934.3
Lactobacillus delbrueckii subsp. jakobsenii ZN7a-9 = DSM 26046 chromosome	NZ_CP018218.1	0±0.03M	0±0M	0±0.01M		0±0.24%	0±0%	0±0.17%		0±2.18	0±0	0±0.85
Lactobacillus gasseri ATCC 33323 = JCM 1131	NC_008530.1	0.11±0.03M	0.32±0.05M	0.09±0.04M		7.14±1.93%	12.46±1.01%	8.25±1.98%		5.28±2.15	16.63±3.05	5.15±2.41
Lactobacillus helveticus strain JCM1004 chromosome	NZ_AP023028.1	0.06±0.13M	0.15±0.02M	0.24±0.97M		2.25±4.4%	2.48±0.21%	21.3±4.95%		2.82±6.21	7.07±1.21	12.59±48.77
Lactobacillus johnsonii strain GHZ10a chromosome	NZ_CP062068.1	19.65±16.12M	17.22±3.03M	5±2.61M		86.25±0.89%	83.83±1.38%	77.78±1.47%		1238.94±1098.24	951.48±188.65	296.02±154.31
Lactobacillus paragasseri JV-V03 chromosome	NZ_CP040500.1	0.05±0.02M	0.16±0.02M	0.04±0.02M		5.46±1.71%	9.38±0.68%	6.02±1.61%		2.79±1.26	7.54±1.36	2.26±1.14
Lactobacillus taiwanensis strain CLG01 chromosome	NZ_CP059276.1	0.74±0.54M	1.42±0.24M	0.39±0.21M		29.99±11.5%	36.02±6.18%	20.08±4.06%		45.48±37.33	79.98±15.24	23.47±12.71
Lactobacillus ultunensis strain Kx293C1 chromosome	NZ_CP059829.1	0±0.01M	0±0M	0.03±0.08M		0±1.03%	0±0%	4.18±1.62%		0±0.42	0±0	1.78±4.07
Levilactobacillus brevis strain NPS-QW-145 chromosome	NZ_CP015398.1	0±0M	0±0M	0±0.02M		0±0%	0±0%	0±3.21%		0±0	0±0	0±0.75
Limosilactobacillus fermentum strain SCB0035 chromosome	NZ_CP094655.1	0±0.01M	0.02±0.01M	0.03±0.01M		0±1.68%	1.35±1.69%	1.54±0.43%		0±0.57	1.02±0.29	2.06±0.78
Limosilactobacillus frumenti strain LF145 chromosome	NZ_CP044534.1	0.01±0.01M	0.05±0.01M	0.02±0.02M		1.39±0.34%	2±0.26%	1.4±0.64%		0.58±0.56	2.51±0.7	0.89±1.38
Limosilactobacillus reuteri subsp. reuteri	NC_009513.1	2.95±1.53M	7.32±1.61M	1.76±2M		80.52±10.04%	82.07±0.38%	83.58±5.85%		181.17±90.77	403.1±100.27	103.72±128.53
Limosilactobacillus vaginalis strain AM_LB9 chromosome	NZ_CP104399.1	0.06±0.03M	0.17±0.03M	0.44±2.2M		1.87±0.43%	2.96±0.19%	86.8±10.86%		4.03±1.78	10.61±2.15	26.18±140.49
Pediococcus acidilactici strain PMC65 chromosome	NZ_CP053421.1	1.34±1.41M	0.05±0.03M	0.03±0.02M		87.16±1%	66.15±11.31%	6.85±4.44%		76.32±92.5	2.5±1.48	2.02±1.08
Pediococcus pentosaceus ATCC 25745	NC_008525.1	0.04±0.01M	0±0.07M	0.01±0.01M		60.17±11.74%	0±12.15%	0.58±0.3%		2.38±0.9	0±3.78	0.35±0.42
Staphylococcus arlettae strain IVB6234 chromosome	NZ_CP094806.1	0±0M	0±0M	0±0M		0±0%	0±5.57%	0±3.55%		0±0	0±0.11	0±0.06
Staphylococcus pseudoxylosus strain 14AME19 chromosome	NZ_CP068712.1	0±0M	0.03±0.02M	0±0.01M		0±0%	60.19±10.21%	0±1.97%		0±0	1.39±0.7	0±0.3
Staphylococcus saprophyticus strain 1A chromosome	NZ_CP031196.1	0±0M	0.02±0.02M	0±0M		0±0%	30.89±14.79%	0±8.2%		0±0	0.88±0.8	0±0.23
Staphylococcus xylosus strain SMQ-121 chromosome	NZ_CP008724.1	0±0M	0±0.02M	0±0M		0±0%	0±11.55%	0±0%		0±0	0±0.63	0±0
Weissella cibaria strain CMS3 chromosome	NZ_CP013934.1	0±0.03M	0±0M	0±0M		0±14.66%	0±0%	0±0%		0±1.48	0±0	0±0
Weissella confusa strain VTT E-133279 chromosome	NZ_CP027563.1	0±0M	0±0M	0±0M		0±6.21%	0±0%	0±0%		0±0.14	0±0	0±0
Weissella paramesenteroides strain FDAARGOS_414 chromosome	NZ_CP023501.1	0.05±0.18M	0.02±0.03M	0.01±0.01M		9.32±14.85%	49.19±12.86%	20.24±11.41%		3.23±10.5	1.24±1.63	0.76±0.52
